# LC-MS/MS-PRM Quantification of IgG glycoforms using stable isotope labeled IgG1 Fc glycopeptide standard

**DOI:** 10.1101/2022.08.02.501850

**Authors:** Miloslav Sanda, Qiang Yang, Guanghui Zong, He Chen, Zhihao Zheng, Harmeet Dhani, Khalid Khan, Alexander Kroemer, Lai-Xi Wang, Radoslav Goldman

## Abstract

Targeted quantification of proteins is a standard methodology with broad utility, but targeted quantification of glycoproteins has not reached its full potential. The lack of optimized workflows and isotopically labeled standards limits the acceptance of glycoproteomics quantification. In this paper, we introduce an efficient and streamlined chemoenzymatic synthesis of a library of isotopically labeled glycopeptides of IgG1 which we use for quantification in an energy optimized LC-MS/MS-PRM workflow. Incorporation of the stable isotope labeled N-acetylglucosamine enables an efficient monitoring of all major fragment ions of the glycopeptides generated under the soft collision induced dissociation (CID) conditions which reduces the CVs of the quantification to 0.7-2.8%. Our results document, for the first time, that the workflow using a combination of stable isotope labeled standards with intra-scan normalization enables quantification of the glycopeptides by an electron transfer dissociation (ETD) workflow as well as the CID workflow with the highest sensitivity compared to traditional workflows., This was exemplified by a rapid quantification (13-minute) of IgG1 Fc glycoforms from COVID-19 patients.

**Graphic Abstract:** 
