## Supplemental Table 2 for "LC-MS/MS-PRM Quantification of IgG glycoforms using stable isotope labeled IgG1 Fc glycopeptide standard"

### Sheet: Table 
		Control (n = 5)		COVID+ (n = 6)
Disease Severity		N/A		Severe (n = 6)
Sex (Male/Female)		(3/2)		(6/0)
Age (Median [IQR])		51 (46, 57)		65.5 (57.8, 74)

### Sheet: Sheet1
Control
	ID	COVID Disease Severity	Sample Date	Sex	Age
	KTR-027 Pre	COVID Negative @ time of sample collection	2017-05-16	M	57
	KTR-032 Pre	COVID Negative @ time of sample collection	2017-06-01	F	51
	LTR-234 Pre	COVID Negative @ time of sample collection	2019-07-01	M	43
	LTR-269 Pre	COVID Negative @ time of sample collection	2019-10-25	M	46
	LTR-302 Pre	COVID Negative @ time of sample collection	2020-02-21	F	65
COVID+
	ID	COVID Disease Severity	Sample Date	Sex	Age
	LTR-269 5/5/20WH	Severe	2020-05-05	M	46
	KTR-80 5/19/20	Severe	2020-05-19	M	76
	KTR-027 05/19/20	Severe	2020-05-19	M	57
	KTR-082 06/17/20	Severe	2020-06-17	M	75
	COV-49 6/29/20	Severe	2020-06-29	M	60
	COV-50 6/29/20	Severe	2020-06-29	M	71
	IQR, 1 (Control)	46
	IQR, 3 (Control)	57
	Median	51
	IQR, 1 (COVID+)	57.75
	IQR, 3 (COVID+)	74
	Median	65.5
